# Refining sperm quality assessment by high-throughput nuclear morphometric analysis

**DOI:** 10.1101/314708

**Authors:** Anjali A Mandawala, Joe C Perry, Benjamin M Skinner, Grant A Walling, Simon C Harvey, Katie E Harvey

**Affiliations:** Canterbury Christ Church University; University of Essex; Topigs Norsvin; University of Greenwich; The Open University

**Keywords:** Artificial insemination, morphology, nucleus, pig, sperm

## Abstract

Artificial insemination (AI) is commonplace in commercial pig breeding, and as such, ensuring sperm sample quality is of utmost importance to avoid reduced farrowing rates and litter sizes. Here, we have used high-throughput nuclear morphometric analysis to compare pig sperm samples categorised as meeting the AI standard (AIS) or not meeting the AI standard (N-AIS). We find that pig sperm nuclei are asymmetric, and that samples contain phenotypic shape abnormalities that show continuous variation. Samples classed as N-AIS have more abnormally shaped sperm than AIS samples, but conventional analysis misses many. The specific phenotypes identified suggest aspects of spermiogenesis that may be disrupted and indicate future avenues for improving pig sperm quality. This method reveals a significant difference in sperm head morphology between AIS and N-AIS pig sperm samples and has the potential to be further developed as a high-throughput tool for sperm head morphology assessment both in the pig breeding industry and in other species.
