## Supplemental Table 1 for "Refining sperm quality assessment by high-throughput nuclear morphometric analysis"

term	estimate	std.error	statistic	coef.type	p.value	exp.estimate	significance
sample_number3_Pietrain	0.37219975906896374	0.31959898315787433	1.1645836773050866	coefficient	0.24418755410844017	1.4509227873316386
sample_number5_Large White	0.2134210701295706	0.3296650248185077	0.6473876634230958	coefficient	0.5173810781579224	1.2379057866686092
sample_number6_Hampshire	0.4845344986705938	0.3116474998684162	1.5547517591996531	coefficient	0.12000520228282682	1.6234191291635716
sample_number9_White Duroc	0.744282429498415	0.2927448269863532	2.5424272639089573	coefficient	0.011008551115614237	2.104930456925144	*
SampleCollectionDate2016-06-08	0.7376632751904276	0.3117034137912489	2.366555008872789	coefficient	0.017954505868402845	2.0910436077242722	*
SampleCollectionDate2016-06-22	0.5556713228309725	0.2967524784482665	1.872507773942127	coefficient	0.061136387405457474	1.7431107821392673
SampleCollectionDate2016-06-29	0.02120535831808802	0.33796509478335063	0.06274422609140011	coefficient	0.9499701794228351	1.0214317896154295
SampleCollectionDate2016-07-06	1.1969893109333216	0.27913382334334536	4.28822740503568	coefficient	1.8010465380004395e-5	3.3101361151104114	***
SampleCollectionDate2016-09-07	-0.75648712588202	0.4286766189737375	-1.764703490694382	coefficient	0.07761361162159323	0.4693121692474458
SampleCollectionDate2016-09-21	0.5400715375194924	0.3196248829793659	1.6897042948760592	coefficient	0.09108454118995543	1.7161296254502485
SampleCollectionDate2016-09-28	0.6634937453924685	0.30519834623279324	2.1739755591151915	coefficient	0.02970697076988288	1.941563828255576	*
sample_number3_Pietrain:SampleCollectionDate2016-06-08	-1.0431475649306354	0.43970753545831864	-2.372366813871715	coefficient	0.01767453400539222	0.35234390942865906	*
sample_number5_Large White:SampleCollectionDate2016-06-08	-0.1697551929116125	0.41504568786355756	-0.4090036299025903	coefficient	0.6825369972961969	0.8438713770064042
sample_number6_Hampshire:SampleCollectionDate2016-06-08	-0.3751902384559933	0.399399793636267	-0.9393851585153263	coefficient	0.34753303019443704	0.6871585423756954
sample_number9_White Duroc:SampleCollectionDate2016-06-08	-0.5953267051856801	0.38483392831098134	-1.546970423835918	coefficient	0.12187037767711795	0.5513823969499961
sample_number3_Pietrain:SampleCollectionDate2016-06-22	-0.8634351016624142	0.4292413080503244	-2.0115377655153	coefficient	0.04426868546694111	0.42171097132910945	*
sample_number5_Large White:SampleCollectionDate2016-06-22	-0.7427140010815596	0.4400979730882142	-1.6876105924093596	coefficient	0.09148600456037828	0.4758207834129992
sample_number6_Hampshire:SampleCollectionDate2016-06-22	-0.4919349649693503	0.4013558821015886	-1.225682709303946	coefficient	0.22031809942839636	0.6114421296970179
sample_number9_White Duroc:SampleCollectionDate2016-06-22	0.20878823532778432	0.3583155558308733	0.5826937511647788	coefficient	0.5600994805926981	1.2321840378512188
sample_number3_Pietrain:SampleCollectionDate2016-06-29	-0.005654970527888705	0.4384657196358558	-0.012897178216315605	coefficient	0.9897098258972044	0.9943609887207489
sample_number5_Large White:SampleCollectionDate2016-06-29	0.4692413288969611	0.4374311701811704	1.072720374962342	coefficient	0.28339659579555615	1.5987807842053143
sample_number6_Hampshire:SampleCollectionDate2016-06-29	0.1277705073114203	0.4278613137277863	0.298625987468244	coefficient	0.7652254346055156	1.136292202019827
sample_number9_White Duroc:SampleCollectionDate2016-06-29	-0.35759635313846394	0.43218546943870034	-0.8274141044188533	coefficient	0.4080023889510703	0.6993553106171636
sample_number3_Pietrain:SampleCollectionDate2016-07-06	-1.0842394558515442	0.3934392769061076	-2.7557987203964207	coefficient	0.00585490142381859	0.33815887287133367	**
sample_number5_Large White:SampleCollectionDate2016-07-06	-0.5159718985567868	0.38698377376858867	-1.3333166234130824	coefficient	0.18242792070333244	0.5969201667568379
sample_number6_Hampshire:SampleCollectionDate2016-07-06	-1.5388033178779317	0.405042970356435	-3.7991112807705205	coefficient	1.4521588268989914e-4	0.21463780102163893	***
sample_number9_White Duroc:SampleCollectionDate2016-07-06	-1.3896620831383093	0.37052438422200273	-3.7505280146574154	coefficient	1.7646258743692997e-4	0.24915948559921713	***
sample_number3_Pietrain:SampleCollectionDate2016-09-07	0.48409935463315473	0.5291135396714133	0.9149252822632115	coefficient	0.36023085644240976	1.622712861684437
sample_number5_Large White:SampleCollectionDate2016-09-07	1.8822920340846252	0.49326084946693655	3.816017500920263	coefficient	1.3562288928186902e-4	6.568542946025959	***
sample_number6_Hampshire:SampleCollectionDate2016-09-07	0.9136288734307803	0.5055983390101535	1.8070250689894625	coefficient	0.07075837054677336	2.4933542029011835
sample_number9_White Duroc:SampleCollectionDate2016-09-07	0.5707274508120678	0.5043252844485782	1.1316653525236053	coefficient	0.25777515323548306	1.7695538467196452
sample_number3_Pietrain:SampleCollectionDate2016-09-21	-0.5579929686228123	0.4453198483952116	-1.2530161649736433	coefficient	0.21019982384987673	0.5723566495979737
sample_number5_Large White:SampleCollectionDate2016-09-21	-0.2238298959061811	0.43671948675707134	-0.512525551740924	coefficient	0.608283242153435	0.7994511127108811
sample_number6_Hampshire:SampleCollectionDate2016-09-21	-0.02886266374337232	0.4070979156587696	-0.07089857902285372	coefficient	0.943478474306892	0.9715498843289437
sample_number9_White Duroc:SampleCollectionDate2016-09-21	-0.768176621672331	0.4061762544658251	-1.8912396114405647	coefficient	0.058592365843523106	0.46385808646518856
sample_number3_Pietrain:SampleCollectionDate2016-09-28	-0.6145587022007519	0.42679077083423733	-1.439953120353304	coefficient	0.149880662702719	0.5408795315975617
sample_number5_Large White:SampleCollectionDate2016-09-28	-0.5434320245884212	0.42805005795228546	-1.2695525079195231	coefficient	0.20424407556260654	0.5807516741555249
sample_number6_Hampshire:SampleCollectionDate2016-09-28	-0.9188944370702775	0.42621420760263284	-2.1559451108841947	coefficient	0.031087951417234846	0.39895987260171634	*
sample_number9_White Duroc:SampleCollectionDate2016-09-28	-0.8954463938220467	0.39661652354457827	-2.257713283903064	coefficient	0.02396354050936318	0.40842523943821274	*
Normal|Intermediate	2.5541141555522473	0.24210973757096757	10.549406980392854	scale	5.111871079906938e-26	12.859902736879887	***
Intermediate|Extreme	4.656163128852699	0.25306771314147286	18.39888254038063	scale	1.3410176725495312e-75	105.23154669242734	***
